# Memory phase-specific genes in the Mushroom Bodies identified using CrebB-target DamID

**DOI:** 10.1101/2022.10.21.512997

**Authors:** Noemi Sgammeglia, Yves F. Widmer, Jenifer C. Kaldun, Cornelia Fritsch, Rémy Bruggmann, Simon G. Sprecher

**Affiliations:** Department of Biology, University of Fribourg, Chemin du Musée 10, CH-1700 Fribourg, Switzerland; Interfaculty Bioinformatics Unit and Swiss Institute of Bioinformatics, University of Bern, Baltzerstrasse 6, CH-3012 Bern, Switzerland

## Abstract

The formation of long-term memories requires changes in the transcriptional program and *de novo* protein synthesis. One of the critical regulators for long-term memory (LTM) formation and maintenance is the transcription factor CREB. Genetic studies have dissected the requirement of CREB activity within memory circuits, however less is known about the genetic mechanisms acting downstream of CREB and how they may contribute defining LTM phases. To better understand the downstream mechanisms, we here used a targeted DamID approach (TaDa). We generated a CREB-Dam fusion protein using the fruit fly *Drosophila melanogaster* as model. Expressing CREB-Dam in the mushroom bodies (MBs), a brain center implicated in olfactory memory formation, we identified genes that are differentially expressed between paired and unpaired appetitive training paradigm. Of those genes we selected candidates for an RNAi screen in which we identified genes causing increased or decreased LTM.
