## Supplement for "Memory phase-specific genes in the Mushroom Bodies identified using CrebB-target DamID": Supplementary_File_2_RNAi_Screening.xlsx

### Sheet: T1_24h_LTM
24h Reward Learning
				Learning Index (LI)		Background:
Oct	Mch+	Oct+	Mch	Dcr2;;mb247-Gal4 X UAS-Bruce-RNAi		w1118
7	25	14	4	56		Y'W'
6	29	47	12	63		Y'V'
7	59	33	15	58
18	32	27	19	23
7	19	30	4	61
7	27	17	1	74
9	18	21	3	54
Oct	Mch+	Oct+	Mch	Dcr2;;mb247-Gal4 X UAS-CG11873-RNAi
7	26	27	22	48
4	36	27	35	34
15	28	53	10	49
4	20	17	9	49
24	35	35	13	32
11	30	28	6	55
16	40	22	17	28
5	26	48	13	63
18	37	27	15	31
Oct	Mch+	Oct+	Mch	Dcr2;;mb247-Gal4 X UAS-HERC2-RNAi
9	49	27	10	57
11	45	31	7	62
13	38	56	20	48
16	45	49	9	63
6	45	39	15	60
10	36	37	8	68
9	39	36	5	69
3	19	44	10	68
3	37	28	3	82
18	30	26	5	46
6	59	12	6	57
15	41	42	6	61
Oct	Mch+	Oct+	Mch	Dcr2;;mb247-Gal4 X UAS-Ncoa6-RNAi
17	21	80	19	36
14	38	45	9	56
11	55	28	21	40
8	39	17	13	40
2	22	16	27	29
11	36	48	4	69
3	45	15	7	62
9	28	23	5	58
10	50	30	12	55
4	14	34	11	53
19	47	38	11	49
Oct	Mch+	Oct+	Mch	Dcr2;;mb247-Gal4 X UAS-Vimar-RNAi
35	43	26	10	27
16	60	69	25	52
16	42	48	13	51
2	21	74	3	87
11	52	46	4	76
4	46	52	10	76
10	30	41	12	54
9	24	26	16	35
Oct	Mch+	Oct+	Mch	Dcr2;;mb247-Gal4 X UAS-Ac13E-RNAi
30	50	80	15	47
12	29	32	14	40
15	38	11	10	24
7	10	16	6	31
28	20	37	14	14
6	14	40	13	45
16	24	38	11	37
19	16	27	9	21
12	27	37	8	51
Oct	Mch+	Oct+	Mch	Dcr2;;mb247-Gal4 X UAS-Nuak-RNAi
27	50	50	22	34
23	47	30	20	27
17	52	46	16	49
27	32	30	22	12
19	28	54	27	26
20	45	47	22	37
13	47	16	6	51
4	28	26	12	56
Oct	Mch+	Oct+	Mch	Dcr2;;mb247-Gal4 X UAS-SryΔ-RNAi
21	23	40	18	21
19	35	48	17	39
15	22	48	11	41
17	23	47	8	43
30	38	47	15	32
28	35	25	16	17
11	28	24	18	30
				30
18	15	45	8	30
16	34	28	12	38
3	16	21	6	50
Oct	Mch+	Oct+	Mch	Dcr2;;mb247-Gal4 X UAS-Slp1-RNAi
12	31	22	20	24
11	38	26	13	44
7	24	60	11	62
23	29	30	4	44
33	40	46	20	24
7	33	26	8	59
8	17	25	2	61
2	22	24	2	84
Oct	Mch+	Oct+	Mch	Dcr2;;mb247-Gal4 X UAS-nocte-RNAi
7	16	16	9	34
9	19	29	4	56
9	36	15	23	19
3	29	17	12	49
36	21	38	13	11
8	18	14	11	25
5	13	9	3	47
3	18	8	6	43
Oct	Mch+	Oct+	Mch	Dcr2;;mb247-Gal4 X UAS-cic-RNAi
17	10	23	5	19
13	14	29	15	18
14	36	15	9	34
27	30	42	21	19
25	46	31	15	32
17	23	16	6	30
15	47	42	20	44
8	37	36	19	48
Oct	Mch+	Oct+	Mch	Dcr2;;mb247-Gal4 X UAS-C3G-RNAi
21	13	28	5	23
14	19	36	8	39
40	32	46	11	25
24	18	31	12	15
13	15	42	2	49
8	37	10	8	38
9	24	29	7	53

### Sheet: T2_48h_LTM
48h Reward Learning
				Learning Index
Oct	Mch+	Oct+	Mch	Dcr2;;mb247-Gal4 X UAS-Pfrx-RNAi		Background:
17	19	22	16	11		w1118
23	27	48	12	34		Y'W'
25	41	44	15	37		Y'V'
5	28	18	24	28		Y'Sc*V'Sev21
13	20	19	5	40
2	16	20	12	51
3	29	25	7	69
10	16	30	10	36
12	14	28	6	36
0	37	22	13	63
2	14	23	16	46
Oct	Mch+	Oct+	Mch	Dcr2;;mb247-Gal4 X UAS-esn-RNAi
3	36	47	16	67
4	48	48	25	58
3	58	27	12	64
7	30	14	11	37
5	41	14	12	43
5	15	18	12	35
3	11	11	12	26
0	19	12	9	57
5	17	10	8	33
8	36	30	6	65
8	15	30	7	39
Oct	Mch+	Oct+	Mch	Dcr2;;mb247-Gal4 X UAS-Bves-RNAi
8	29	20	18	31
9	22	9	12	14
3	30	13	14	39
10	25	15	18	17
7	36	20	13	44
27	20	20	9	12
3	17	8	20	14
11	18	15	12	18
Oct	Mch+	Oct+	Mch	Dcr2;;mb247-Gal4 X UAS-CG30419-RNAi
9	32	25	18	36
17	40	30	23	27
19	15	32	5	31
18	48	18	34	7
12	41	14	26	12
24	43	31	45	5
16	22	28	12	28
29	51	24	17	22
15	41	22	27	18
14	50	21	38	14
12	29	50	25	37
5	49	19	12	52
Oct	Mch+	Oct+	Mch	Dcr2;;mb247-Gal4 X UAS-Moe-RNAi
9	21	24	8	45
18	32	12	8	24
4	17	7	13	16
4	22	17	12	43
1	18	25	17	54
8	22	26	32	18
6	18	10	14	17
7	22	16	25	15
9	14	34	22	33
Oct	Mch+	Oct+	Mch	Dcr2;;mb247-Gal4 X UAS-mrj-RNAi
12	37	35	18	42
8	28	29	35	23
18	21	22	4	38
13	22	9	2	45
9	28	32	16	42
9	25	19	11	37
10	25	18	12	31
Oct	Mch+	Oct+	Mch	Dcr2;;mb247-Gal4 X UAS-Tab2-RNAi
5	31	11	10	38
16	22	27	10	31
11	26	33	10	47
10	25	15	11	29
6	45	39	15	60
				17
				67
Oct	Mch+	Oct+	Mch	Dcr2;;mb247-Gal4 X UAS-CG10444-RNAi
15	40	31	9	50
2	15	27	20	46
19	22	34	12	28
22	41	27	16	28
3	11	10	8	34
14	45	32	21	37
4	23	34	20	48
12	18	16	13	15
Oct	Mch+	Oct+	Mch	Dcr2;;mb247-Gal4 X UAS-kar-RNAi
10	20	37	8	49
10	60	40	22	50
26	46	42	19	32
19	36	46	17	38
48	48	38	20	16
15	8	23	8	9
50	44	30	15	13
6	14	16	11	29
15	17	18	7	25
Oct	Mch+	Oct+	Mch	Dcr2;;mb247-Gal4 X UAS-coro-RNAi
4	20	20	10	50
24	40	38	20	28
28	25	22	8	21
8	41	14	17	29
11	42	23	22	30
5	17	22	16	31
6	18	17	7	46
13	17	25	9	30
6	14	28	16	34
Oct	Mch+	Oct+	Mch	Dcr2;;mb247-Gal4 X UAS-unc-5-RNAi
7	14	16	12	24
4	28	16	16	38
3	19	13	11	40
12	28	31	13	40
3	17	11	12	33
10	12	16	11	14
9	30	23	18	33
13	41	21	19	28
11	14	28	7	36
20	35	40	24	28
6	17	10	14	16
9	12	32	18	24

### Sheet: Controls
24h Reward Learning						48h Reward Learning
				Learning Index						Learning Index
Oct	Mch+	Oct+	Mch	Dcr2;;mb247-Gal4 X w1118		Oct	Mch+	Oct+	Mch	Dcr2;;mb247-Gal4 X w1118
12	36	20	6	52		5	23	16	9	46
15	25	45	11	43		10	18	37	5	52
37	61	46	22	30		7	20	18	10	38
11	49	50	20	53		7	37	13	8	46
35	32	46	2	44		11	15	15	3	41
21	17	23	2	37		3	21	16	8	54
14	15	17	10	15		16	36	30	16	34
10	43	28	2	74		34	30	40	5	36
12	34	42	14	49		6	20	24	16	37
3	31	30	10	66		12	11	29	10	22
13	21	30	14	30		20	43	32	24	25
15	30	21	12	30		19	28	15	15	10
21	79	46	19	50		5	15	18	7	47
24	47	27	11	37		16	24	32	13	31
19	20	27	6	33		12	23	14	8	29
16	39	22	7	47		10	25	15	18	17
10	25	19	6	47		13	30	21	18	24
6	41	30	24	43		10	13	40	19	24
8	29	35	6	64		20	27	37	13	31
7	21	14	4	53		7	11	15	6	33
						1	60	19	7	64
						28	19	28	3	31
						31	16	25	17	13
						8	23	11	11	24
						8	12	15	4	39
						8	22	9	6	33
						6	17	9	4	43
						6	24	16	8	47
Oct	Mch+	Oct+	Mch	Dcr2;;mb247-Gal4 X Y'W'		Oct	Mch+	Oct+	Mch	Dcr2;;mb247-Gal4 X Y'W'
18	31	13	30	24		9	22	11	10	23
7	20	18	10	28		3	22	13	12	40
10	18	20	7	38		6	30	15	10	43
13	37	27	20	31		10	26	32	8	52
13	40	22	7	51		10	41	17	16	32
5	15	10	5	42		9	21	31	19	32
6	12	24	3	55		13	20	25	17	20
6	18	23	12	41		18	25	20	12	21
10	24	20	9	40
12	22	23	7	41
3	22	12	11	40
7	38	13	12	36
Oct	Mch+	Oct+	Mch	Dcr2;;mb247-Gal4 X Y'V'		Oct	Mch+	Oct+	Mch	Dcr2;;mb247-Gal4 X Y'V'
11	23	19	16	22		8	13	10	6	24
4	31	9	5	53		4	12	13	16	20
10	26	21	7	47		4	20	20	17	37
6	31	25	15	46		4	20	13	6	52
8	12	10	2	43		4	10	14	8	35
3	12	14	7	47		15	20	22	7	32
4	18	16	12	40		7	22	20	13	36
						Oct	Mch+	Oct+	Mch	Dcr2;;mb247-Gal4 X Y'Sc*V'Sev21
						4	20	14	10	42
						6	37	16	7	56
						9	20	16	2	58
						9	18	30	8	46
						6	17	25	18	32
						18	14	32	9	21
						18	37	32	13	38
						6	18	14	8	39
						2	20	9	10	38
