## Supplement for "Memory phase-specific genes in the Mushroom Bodies identified using CrebB-target DamID": Supplementary_File_3_RNAi_phase_specificity.xlsx

### Sheet: Unc-5
	LTM_0h												exp: UAS-Dcr2;;mb247-Gal4 > UAS-unc-5-RNAi
	Oct	Mch+	Oct+	Mch	LI (exp)	Oct	Mch+	Oct+	Mch	LI (ctrl)			ctrl: UAS-Dcr2;;mb247-Gal4 > y[1]Sc[*]v[1]Sev[21]
2022-04-26	16	62	44	12	58	8	67	40	20	56
2022-04-27	11	28	44	17	44	7	36	52	27	50
	13	13	17	7	21	42	74	37	15	35
2022-04-28	28	28	36	9	30	10	67	46	15	62
	32	42	49	17	31	8	23	29	6	57
	13	8	17	1	33	12	42	40	15	56
2022-04-30	16	27	62	19	39	11	36	33	5	63
	19	38	38	18	35	7	43	20	14	40
2022-05-06	11	60	21	15	43	11	45	19	10	46
	6	28	36	14	54
	3	15	39	13	58
	LTM_24h
	Oct	Mch+	Oct+	Mch	LI (exp)	Oct	Mch+	Oct+	Mch	LI (ctrl)
	14	50	16	25	17	18	50	38	19	40
	19	33	49	37	20	17	49	20	13	35
2022-05-03	20	17	35	18	12	12	12	28	6	32
	8	17	37	29	24	9	45	26	3	73
	12	28	21	14	30	9	21	28	3	60
2022-05-05	10	36	20	5	58	11	30	26	7	52
	14	37	27	14	38	17	63	42	27	40
	6	18	47	9	59	14	29	38	17	37
	8	39	41	40	34	10	19	45	11	46
	10	35	31	15	45	2	22	26	8	52
2022-05-09	15	38	39	28	30	13	20	22	7	36
	20	37	26	13	32
	16	43	47	38	28
	LTM_48h
	Oct	Mch+	Oct+	Mch	LI (exp)	Oct	Mch+	Oct+	Mch	LI (ctrl)
2021-12-07	7	14	16	12	24	4	20	14	10	42
2021-12-10	4	28	16	16	38	6	37	16	7	56
	3	19	13	11	40	9	20	16	2	58
	12	28	31	13	40	9	18	30	8	46
2021-12-14	3	17	11	12	33	6	17	25	18	32
	10	12	16	11	14	18	14	32	9	21
2021-12-15	9	30	23	18	33	18	37	32	13	38
2021-12-16	13	41	21	19	28	6	18	14	8	39
	8	15	22	9	36	2	20	9	10	38
	11	22	22	14	28
	17	28	22	19	16
	18	26	22	12	24

### Sheet: HERC2
	LTM_0h												exp: UAS-Dcr2;;mb247-Gal4 > UAS-HERC2-RNAi
	Oct	Mch+	Oct+	Mch	LI (exp)	Oct	Mch+	Oct+	Mch	LI (ctrl)			ctrl: UAS-Dcr2;;mb247-Gal4 > w1118
	12	19	27	5	46	20	60	26	10	47
	7	44	13	9	45	5	29	10	5	52
	3	41	20	9	62	8	27	20	1	72
	4	34	27	13	57	4	30	30	2	82
	7	20	20	11	39	9	35	26	7	58
	7	27	23	6	59	9	20	41	3	62
	14	48	52	4	70
	9	31	34	2	72
	8	46	28	7	65
	5	26	37	6	70
	LTM_24h
	Oct	Mch+	Oct+	Mch	LI (exp)	Oct	Mch+	Oct+	Mch	LI (ctrl)
	16	41	35	7	55	10	30	13	8	37
	3	31	40	4	82	10	14	51	14	37
	9	56	28	3	76	14	37	27	6	54
	10	48	49	11	64	10	61	44	30	45
	10	78	46	10	71	21	38	34	20	27
	4	24	16	6	58	4	27	15	9	41
	18	48	35	16	41	15	27	27	8	41
	9	25	39	10	53
	10	25	16	10	33
	6	28	14	8	46
	6	17	17	3	59
	LTM_48h
	Oct	Mch+	Oct+	Mch	LI (exp)	Oct	Mch+	Oct+	Mch	LI (ctrl)
	9	28	22	7	52	5	14	17	8	42
	13	47	29	8	57	16	32	18	6	42
	6	40	32	13	58	8	18	25	12	37
	11	51	14	14	32	18	28	37	4	51
	3	34	19	15	48	15	15	32	17	15
	4	41	14	5	65	18	25	20	6	35
	6	36	20	6	63					37
	14	24	20	15	20

### Sheet: cic
	LTM_0h												exp: UAS-Dcr2;;mb247-Gal4 > UAS-cic-RNAi
	Oct	Mch+	Oct+	Mch	LI (exp)	Oct	Mch+	Oct+	Mch	LI (ctrl)			ctrl: UAS-Dcr2;;mb247-Gal4 > y[1]v[1]
2022-05-25	10	26	17	11	33	5	21	28	21	38
2022-05-26	13	23	37	10	43	7	13	17	2	54
2022-06-13	10	18	42	18	34	2	26	29	12	64
2022-06-14	4	39	32	17	56	4	21	25	12	52
2022-06-14	9	27	28	9	51	4	22	13	5	57
2022-06-15	10	37	23	3	43	3	16	24	5	67
2022-06-15	9	18	22	8	40	5	26	29	4	72
2022-06-16	7	31	13	9	41
	LTM_24h
	Oct	Mch+	Oct+	Mch	LI (exp)	Oct	Mch+	Oct+	Mch	LI (ctrl)
2020-12-12	17	10	23	5	19	11	23	19	16	22
2020-12-13	13	14	29	15	18	4	31	9	5	53
2020-12-16	14	36	15	9	34	10	26	21	7	47
2020-12-16	27	30	42	21	19	6	31	25	15	46
2020-12-17	25	46	31	15	32	8	12	10	2	43
2020-12-17	17	23	16	6	30	3	12	14	7	47
2020-12-18	15	47	42	20	44	4	18	16	12	40
2020-12-18	8	37	36	19	48
	LTM_48h
	Oct	Mch+	Oct+	Mch	LI (exp)	Oct	Mch+	Oct+	Mch	LI (ctrl)
2022-06-01	5	36	15	32	20	1	13	9	9	43
2022-06-02	16	22	13	17	1	5	23	7	8	29
	10	38	15	17	26	8	13	10	6	24
	6	25	4	22	-4	4	12	13	16	20
2022-06-03	5	24	7	12	23	4	20	20	17	37
	8	16	11	18	5	6	21	6	14	8
2022-06-04	17	38	28	10	43	5	13	9	10	20
2022-06-08	4	30	12	10	43	4	20	13	6	52
2022-06-09	10	42	22	26	27	4	10	14	8	35
	9	16	12	8	24

### Sheet: esn
	LTM_0h												exp: UAS-Dcr2;;mb247-Gal4 > UAS-esn-RNAi
	Oct	Mch+	Oct+	Mch	LI (exp)	Oct	Mch+	Oct+	Mch	LI (ctrl)			ctrl: UAS-Dcr2;;mb247-Gal4 > w1118
	5	22	27	3	71	8	34	34	9	60
	10	26	51	6	62	3	30	13	7	56
	9	17	27	10	38	6	13	21	3	56
	3	31	30	7	72	7	14	12	3	47
	2	51	30	3	87	12	25	21	4	52
	5	26	29	4	72	11	79	47	9	72
	9	23	36	6	58	8	54	47	3	82
	32	44	59	10	43	13	32	40	6	58
						3	26	29	11	62
	LTM_24h
	Oct	Mch+	Oct+	Mch	LI (exp)	Oct	Mch+	Oct+	Mch	LI (ctrl)
	10	36	26	4	65	12	36	20	6	52
	10	35	18	1	72	15	25	45	11	43
	3	14	14	8	46	37	61	46	22	30
	2	20	17	12	49	11	49	50	20	53
	7	21	16	4	55	35	32	46	2	44
	9	30	21	2	68	21	17	23	2	37
	8	19	40	8	54	14	15	17	10	15
	6	24	48	5	70	10	43	28	2	74
	1	22	20	6	72	12	34	42	14	49
	4	18	19	3	68	3	31	30	10	66
	3	44	26	6	75	13	21	30	14	30
	2	39	40	14	69	15	30	21	12	30
						21	79	46	19	50
						24	47	27	11	37
						19	20	27	6	33
						16	39	22	7	47
						10	25	19	6	47
						6	41	30	24	43
						8	29	35	6	64
						7	21	14	4	53
	LTM_48h
	Oct	Mch+	Oct+	Mch	LI (exp)	Oct	Mch+	Oct+	Mch	LI (ctrl)
	3	11	11	12	26	5	23	16	9	46
	0	19	12	9	57	10	18	37	5	52
	5	17	10	8	33	7	20	18	10	38
	8	36	30	6	65	7	37	13	8	46
	8	15	30	7	39	11	15	15	3	41
	5	24	16	3	67	3	21	16	8	54
	13	32	40	6	58	16	36	30	16	34
	11	36	34	5	64	34	30	40	5	36
	12	25	18	8	37	6	20	24	16	37
	16	32	19	6	43	12	11	29	10	22
	19	38	38	18	35	20	43	32	24	25
						19	28	15	15	10
						5	15	18	7	47
						16	24	32	13	31
						12	23	14	8	29
						10	25	15	18	17
						13	30	21	18	24
						10	13	40	19	24
						20	27	37	13	31
						7	11	15	6	33
						1	60	19	7	64
						28	19	28	3	31
						31	16	25	17	13
						8	23	11	11	24
						8	12	15	4	39
						8	22	9	6	33
						6	17	9	4	43
						6	24	16	8	47
