## Supplement for "Memory phase-specific genes in the Mushroom Bodies identified using CrebB-target DamID": Supplementary_File_4_RNAi_unc-5_MBlobes.xlsx

### Sheet: Sheet1
	Oct	Mch+	Oct+	Mch	VT-030604>unc-5	Oct	Mch+	Oct+	Mch	VT-030604>yScvSev
	7	26	24	20	33	13	28	15	13	22
	7	12	15	13	14	11	15	16	5	34
	7	21	17	14	30	6	19	15	11	34
	9	18	19	9	35	3	26	14	6	60
	9	9	13	6	18	7	21	15	13	29
	8	10	12	4	30	7	15	16	7	38
	4	18	21	9	52	5	24	17	14	38
	10	16	13	6	30
	8	24	20	22	23
	6	15	11	10	24
	7	13	11	13	11
	21	21	18	13	8
	11	9	12	4	20
	Oct	Mch+	Oct+	Mch	5-HTR1B>unc-5	Oct	Mch+	Oct+	Mch	5-HTR1B>yScvSev
	9	18	12	9	24	2	20	8	7	44
	6	9	12	7	23	1	8	13	3	70
	4	30	10	14	30	9	14	13	4	37
	6	20	12	26	9	9	17	19	5	44
	9	24	15	11	30	4	16	12	4	55
	2	20	6	17	17	8	13	16	4	42
	8	29	15	18	24	7	24	26	13	44
	5	42	13	19	30
	6	17	19	18	25
	5	13	13	23	8
	Oct	Mch+	Oct+	Mch	c739>unc-5	Oct	Mch+	Oct+	Mch	c739>yScvSev
	3	12	13	9	39	4	18	7	4	45
	4	20	12	12	33	13	26	24	7	44
	3	13	12	14	27	5	24	20	2	74
	10	22	14	6	39	5	17	19	12	39
	4	27	15	10	47	10	16	17	3	46
	6	24	19	13	39	8	19	14	7	37
	8	25	10	12	21	14	17	24	5	38
	7	11	11	11	11
	5	19	35	19	44
	10	30	9	17	10
