## Supplement for "Memory phase-specific genes in the Mushroom Bodies identified using CrebB-target DamID": Supplementary_File_5_RNAi_unc-5_otherRNAi_lines.xlsx

### Sheet: Sheet1
	MB>UAS-unc-5-RNAi [2]							MB>YW
	Oct	Mch+	Oct+	Mch	LI			LI
	18	32	38	26	23			51
	15	36	47	8	56			42
	12	11	36	14	20			55
	22	28	15	9	18			41
	15	41	20	7	47			40
	14	18	26	14	21			41
	10	30	24	9	48			40
	8	14	11	11	14			36
	MB>UAS-unc-5-RNAi [3]							MB>W1118
	Oct	Mch+	Oct+	Mch	LI			LI
	12	16	35	9	37			52
	8	14	28	10	37			43
	9	29	18	8	45			30
	13	9	15	7	9			53
	10	11	15	7	20			44
	6	16	24	17	31			37
	9	20	24	10	40			15
								74
								49
								66
								30
								30
								50
								37
								33
								47
								47
								43
								64
								53
