## Supplement for "Memory phase-specific genes in the Mushroom Bodies identified using CrebB-target DamID": Supplementary_Table1_RNAi_lines.xlsx

### Sheet: Sheet1
RNAi lines
Gene name	Stock Centre	ID/number
Ac13E	VDCR	110750
Bruce	VDCR	48309
bves	VDRC	104719
C3G	Bloomington	31116
CG30419	VDRC	101935
CG3409 (chk)	VDRC	37139
cic	BL	25995
coro	BL	40841
Ef1gamma	VDCR	100693
esn	VDRC	32040
HERC2	VDCR	45303
kar	VDRC	105429
Moe	VDRC	110654
mrj	VDRC	109817
Ncoa6	VDCR	36480
nej	VDCR	102885
nocte	BL	28895
Nuak	VDCR	106088
Pfrx	VDRC	25958
pzg	VDCR	25541
slp1	BL	29354
Sry-delta	VDCR	102786
Tab2	VDRC	100326
Tgi	BL	34394
unc-5 [1]	BL	33756
unc-5 [2]	VDRC	110155
unc-5 [3]	VDRC	8138
vimar	VDCR	21686
